# Single-cell copy number alteration signature analysis reveals masked patterns and potential biomarkers for cancer

**DOI:** 10.1101/2025.03.02.641098

**Authors:** Chenxu Wu, Ziyu Tao, Wen Chen, Nan Wang, jinyu Wang, jiayu Shen, Tao Wu, Die Qiu, Kaixuan Diao, Xiangyu Zhao, Tianzhu Lu, Lin Zhang, Weiliang Wang, Xinxing Li, Xinxiang Li, Xiaopeng Xiong, Xue-Song Liu

## Abstract

Copy number alteration (CNA) is a major type of cancer genome alteration that drives cancer progression. CNA signature analysis can reveal underlying etiology and provide biomarkers for cancer treatment, and existing CNA signature analyzes are all performed using bulk tissue samples. However CNA usually affect large proportion of genome, and the CNA profile of bulk sample does not reflect the actual CNA profiles of the individual cancer cells of the sample, especially in tumors with high heterogeneity, such as hepatocellular carcinoma (HCC). Furthermore, the evolutionary trajectory of CNA mutational processes still remain elusive. Here we build a method to comprehensively analyze the CNA signatures of HCC from single-cell and bulk sample perspective, revealing patterns and potential noise signals from the usually performed bulk tissue CNA signature analysis. Single-cell signature analysis delineated the evolutionary trajectory of HCC CNA signatures, and different CNA signatures consistently emerge in different HCC evolution stages. Single-cell CNA signatures show robust performance in patient prognosis and drug sensitivity prediction. This work not only reveals specific considerations in analyzing CNA signature derived from bulk tissue but also depicts CNA evolution process and provides potential biomarkers for the prognosis and treatment of HCC patients.

**Highlight:** Single-cell analysis reveals CNA signatures masked in bulk tissue.

Single-cell analysis delineates the evolutionary trajectory of CNA signature.

Small CNAs occur early and large CNAs happens late in HCC evolution.

Single-cell CNA signatures show robust performance in guiding cancer clinical treatment.
