## Supplementary material for "Single-cell copy number alteration signature analysis reveals masked patterns and potential biomarkers for cancer": supplemeng table

### Sheet: Table S1
Supplemental Table 1: Pathways retained for model building after screening
Patient	Age	Gender	Type	CellNumber
P01	63	M	HCC	57
P02	58	M	HCC	40
P03	52	M	HCC	80
P04	55	F	HCC	155
P05	62	M	HCC	148
P06	71	F	HCC	148
P07	68	F	HCC	152
P08	49	M	HCC	182
P09	58	M	HCC	124
P10	57	M	HCC	136
